# An amplicon-based nanopore sequencing workflow for rapid tracking of avian influenza outbreaks, France, 2020-2022

**DOI:** 10.1101/2023.05.15.538689

**Authors:** Guillaume Croville, Mathilda Walch, Laetitia Lèbre, Sonia Silva, Fabien Filaire, Jean-Luc Guérin

## Abstract

During the recent avian influenza epizootics that occurred in France in 2020/21 and 2021/22, the virus was so contagiousness that it was impossible to control its spread between farms. The preventive slaughter of millions of birds consequently was the only solution available. In an effort to better understand the spread of avian influenza viruses (AIVs) in a rapid and innovative manner, we established an amplicon-based MinION sequencing workflow for the rapid genetic typing of circulating AIV strains.

An amplicon-based MinION sequencing workflow based on a set of PCR primers targeting primarily the hemagglutinin gene but also the entire influenza virus genome was developed. Thirty field samples from H5 HPAIV outbreaks in France, including environmental samples, were sequenced using the MinION MK1C. A real-time alignment of the sequences with MinKNOW software allowed the sequencing run to be stopped as soon as enough data were generated. The consensus sequences were then generated and a phylogenetic analysis was conducted to establish links between the outbreaks.

The whole sequence of the hemagglutinin gene was obtained for the 30 clinical samples of H5Nx HPAIV belonging to clade 2.3.4.4b. The consensus sequences comparison and the phylogenetic analysis demonstrated links between some outbreaks.

While several studies have shown the advantages of MinION for avian influenza virus sequencing, this workflow has been applied exclusively to clinical field samples, without any amplification step on cell cultures or embryonated eggs. As this type of testing pipeline requires only a short amount of time to link outbreaks or demonstrate a new introduction, it could be applied to the real-time management of viral epizootics.
