## Supplementary File S3 for "An amplicon-based nanopore sequencing workflow for rapid tracking of avian influenza outbreaks, France, 2020-2022"

### Sheet: Feuil1
#Accession	Sequence ID
MZ166276	HA/Duck/Deux-Sevres20339/France/20201213
MZ166316	HA/Duck/Gers21084/France/20210220
OQ632818	HA/Duck/Gers21343/France/2021_12_16
OQ632826	HA/Duck/Gers22005/France/2022_01_04
OQ632829	HA/Duck/Gers22027/France/2022_01_11
OQ632832	HA/Duck/Gers22036/France/2022_01_19
OQ632834	HA/Duck/Hautes_Pyrenees22083/France/2022_02_11
MZ166240	HA/Duck/Hautes-Pyrenees21061/France/20210128
MZ166308	HA/Duck/Hautes-Pyrenees21064/France/20210130
MZ166252	HA/Duck/Landes20323/France/20201206
MZ166260	HA/Duck/Landes20335/France/20201210
MZ166239	HA/Duck/Landes20347/France/20201215
MZ166284	HA/Duck/Landes20349/France/20201221
MZ166292	HA/Duck/Landes20352/France/20201226
MZ166300	HA/Duck/Landes20353/France/20201227
OQ632819	HA/Duck/Landes21347/France/2021_12_18
OQ632823	HA/Duck/Landes21351/France/2021_12_26
OQ632825	HA/Duck/Landes21356/France/2021_12_30
OQ632827	HA/Duck/Landes22008/France/2022_01_09
OQ632833	HA/Duck/Landes22077/France/2022_02_04
OQ632820	HA/Duck/Pyrenees_Atl21348/France/2021_12_18
OQ632821	HA/Duck/Pyrenees_Atl21349/France/2021_12_20
OQ632830	HA/Duck/Pyrenees_Atl22029/France/2022_01_14
OQ632831	HA/Duck/Pyrenees_Atl22030/France/2022_01_14
MZ166268	HA/Duck/Vendee20338/France/20201213
OQ632835	HA/Duck/Vendee22084/France/2022_02_11
OQ632824	HA/Dust/Landes21352/France/2021_12_26
OQ632895	HA/Dust/Nord21328/France/2021_11_28
OQ632822	HA/Dust/Pyrenees_Atl21350/France/2021_12_23
OQ632828	HA/Dust/Pyrenees_Atl22010/France/2022_01_03
MZ166279	MP/Duck/Deux-Sevres20339/France/20201213
MZ166319	MP/Duck/Gers21084/France/20210220
OQ632868	MP/Duck/Gers21343/France/2021_12_16
OQ632876	MP/Duck/Gers22005/France/2022_01_04
MZ166246	MP/Duck/Hautes-Pyrenees21061/France/20210128
MZ166311	MP/Duck/Hautes-Pyrenees21064/France/20210130
MZ166255	MP/Duck/Landes20323/France/20201206
MZ166263	MP/Duck/Landes20335/France/20201210
MZ166245	MP/Duck/Landes20347/France/20201215
MZ166287	MP/Duck/Landes20349/France/20201221
MZ166295	MP/Duck/Landes20352/France/20201226
MZ166303	MP/Duck/Landes20353/France/20201227
OQ632869	MP/Duck/Landes21347/France/2021_12_18
OQ632873	MP/Duck/Landes21351/France/2021_12_26
OQ632875	MP/Duck/Landes21356/France/2021_12_30
OQ632870	MP/Duck/Pyrenees_Atl21348/France/2021_12_18
OQ632871	MP/Duck/Pyrenees_Atl21349/France/2021_12_20
MZ166271	MP/Duck/Vendee20338/France/20201213
OQ632874	MP/Dust/Landes21352/France/2021_12_26
OQ632901	MP/Dust/Nord21328/France/2021_11_28
OQ632872	MP/Dust/Pyrenees_Atl21350/France/2021_12_23
MZ166278	NA/Duck/Deux-Sevres20339/France/20201213
MZ166318	NA/Duck/Gers21084/France/20210220
OQ632853	NA/Duck/Gers21343/France/2021_12_16
OQ632858	NA/Duck/Gers22005/France/2022_01_04
OQ632861	NA/Duck/Gers22027/France/2022_01_11
OQ632863	NA/Duck/Gers22036/France/2022_01_19
OQ632865	NA/Duck/Hautes_Pyrenees22083/France/2022_02_11
MZ166244	NA/Duck/Hautes-Pyrenees21061/France/20210128
MZ166310	NA/Duck/Hautes-Pyrenees21064/France/20210130
MZ166254	NA/Duck/Landes20323/France/20201206
MZ166262	NA/Duck/Landes20335/France/20201210
MZ166243	NA/Duck/Landes20347/France/20201215
MZ166286	NA/Duck/Landes20349/France/20201221
MZ166294	NA/Duck/Landes20352/France/20201226
MZ166302	NA/Duck/Landes20353/France/20201227
OQ632854	NA/Duck/Landes21347/France/2021_12_18
OQ632857	NA/Duck/Landes21356/France/2021_12_30
OQ632859	NA/Duck/Landes22008/France/2022_01_09
OQ632864	NA/Duck/Landes22077/France/2022_02_04
OQ632855	NA/Duck/Pyrenees_Atl21348/France/2021_12_18
OQ632856	NA/Duck/Pyrenees_Atl21349/France/2021_12_20
OQ632862	NA/Duck/Pyrenees_Atl22030/France/2022_01_14
MZ166270	NA/Duck/Vendee20338/France/20201213
OQ632866	NA/Duck/Vendee22084/France/2022_02_11
OQ632900	NA/Dust/Nord21328/France/2021_11_28
OQ632867	NA/Dust/Pyrenees_Atl21350/France/2021_12_23
OQ632860	NA/Dust/Pyrenees_Atl22010/France/2022_01_03
MZ166277	NP/Duck/Deux-Sevres20339/France/20201213
MZ166317	NP/Duck/Gers21084/France/20210220
OQ632844	NP/Duck/Gers21343/France/2021_12_16
OQ632852	NP/Duck/Gers22005/France/2022_01_04
MZ166242	NP/Duck/Hautes-Pyrenees21061/France/20210128
MZ166309	NP/Duck/Hautes-Pyrenees21064/France/20210130
MZ166253	NP/Duck/Landes20323/France/20201206
MZ166261	NP/Duck/Landes20335/France/20201210
MZ166241	NP/Duck/Landes20347/France/20201215
MZ166285	NP/Duck/Landes20349/France/20201221
MZ166293	NP/Duck/Landes20352/France/20201226
MZ166301	NP/Duck/Landes20353/France/20201227
OQ632845	NP/Duck/Landes21347/France/2021_12_18
OQ632849	NP/Duck/Landes21351/France/2021_12_26
OQ632851	NP/Duck/Landes21356/France/2021_12_30
OQ632846	NP/Duck/Pyrenees_Atl21348/France/2021_12_18
OQ632847	NP/Duck/Pyrenees_Atl21349/France/2021_12_20
MZ166269	NP/Duck/Vendee20338/France/20201213
OQ632850	NP/Dust/Landes21352/France/2021_12_26
OQ632899	NP/Dust/Nord21328/France/2021_11_28
OQ632848	NP/Dust/Pyrenees_Atl21350/France/2021_12_23
MZ166280	NS/Duck/Deux-Sevres20339/France/20201213
MZ166320	NS/Duck/Gers21084/France/20210220
OQ632877	NS/Duck/Gers21343/France/2021_12_16
OQ632885	NS/Duck/Gers22005/France/2022_01_04
OQ632888	NS/Duck/Gers22027/France/2022_01_11
OQ632891	NS/Duck/Gers22036/France/2022_01_19
OQ632893	NS/Duck/Hautes_Pyrenees22083/France/2022_02_11
MZ166248	NS/Duck/Hautes-Pyrenees21061/France/20210128
MZ166312	NS/Duck/Hautes-Pyrenees21064/France/20210130
MZ166256	NS/Duck/Landes20323/France/20201206
MZ166264	NS/Duck/Landes20335/France/20201210
MZ166247	NS/Duck/Landes20347/France/20201215
MZ166288	NS/Duck/Landes20349/France/20201221
MZ166296	NS/Duck/Landes20352/France/20201226
MZ166304	NS/Duck/Landes20353/France/20201227
OQ632878	NS/Duck/Landes21347/France/2021_12_18
OQ632882	NS/Duck/Landes21351/France/2021_12_26
OQ632884	NS/Duck/Landes21356/France/2021_12_30
OQ632886	NS/Duck/Landes22008/France/2022_01_09
OQ632892	NS/Duck/Landes22077/France/2022_02_04
OQ632879	NS/Duck/Pyrenees_Atl21348/France/2021_12_18
OQ632880	NS/Duck/Pyrenees_Atl21349/France/2021_12_20
OQ632889	NS/Duck/Pyrenees_Atl22029/France/2022_01_14
OQ632890	NS/Duck/Pyrenees_Atl22030/France/2022_01_14
MZ166272	NS/Duck/Vendee20338/France/20201213
OQ632894	NS/Duck/Vendee22084/France/2022_02_11
OQ632883	NS/Dust/Landes21352/France/2021_12_26
OQ632902	NS/Dust/Nord21328/France/2021_11_28
OQ632881	NS/Dust/Pyrenees_Atl21350/France/2021_12_23
OQ632887	NS/Dust/Pyrenees_Atl22010/France/2022_01_03
MZ166275	PA/Duck/Deux-Sevres20339/France/20201213
MZ166315	PA/Duck/Gers21084/France/20210220
MZ166307	PA/Duck/Hautes-Pyrenees21064/France/20210130
MZ166251	PA/Duck/Landes20323/France/20201206
MZ166259	PA/Duck/Landes20335/France/20201210
MZ166238	PA/Duck/Landes20347/France/20201215
MZ166283	PA/Duck/Landes20349/France/20201221
MZ166291	PA/Duck/Landes20352/France/20201226
MZ166299	PA/Duck/Landes20353/France/20201227
MZ166267	PA/Duck/Vendee20338/France/20201213
OQ632898	PA/Dust/Nord21328/France/2021_11_28
MZ166274	PB1/Duck/Deux-Sevres20339/France/20201213
MZ166314	PB1/Duck/Gers21084/France/20210220
OQ632843	PB1/Duck/Gers22005/France/2022_01_04
MZ166237	PB1/Duck/Hautes-Pyrenees21061/France/20210128
MZ166306	PB1/Duck/Hautes-Pyrenees21064/France/20210130
MZ166250	PB1/Duck/Landes20323/France/20201206
MZ166258	PB1/Duck/Landes20335/France/20201210
MZ166236	PB1/Duck/Landes20347/France/20201215
MZ166282	PB1/Duck/Landes20349/France/20201221
MZ166290	PB1/Duck/Landes20352/France/20201226
MZ166298	PB1/Duck/Landes20353/France/20201227
MZ166266	PB1/Duck/Vendee20338/France/20201213
OQ632897	PB1/Dust/Nord21328/France/2021_11_28
MZ166273	PB2/Duck/Deux-Sevres20339/France/20201213
MZ166313	PB2/Duck/Gers21084/France/20210220
OQ632836	PB2/Duck/Gers21343/France/2021_12_16
OQ632842	PB2/Duck/Gers22005/France/2022_01_04
MZ166235	PB2/Duck/Hautes-Pyrenees21061/France/20210128
MZ166305	PB2/Duck/Hautes-Pyrenees21064/France/20210130
MZ166249	PB2/Duck/Landes20323/France/20201206
MZ166257	PB2/Duck/Landes20335/France/20201210
MZ166234	PB2/Duck/Landes20347/France/20201215
MZ166281	PB2/Duck/Landes20349/France/20201221
MZ166289	PB2/Duck/Landes20352/France/20201226
MZ166297	PB2/Duck/Landes20353/France/20201227
OQ632837	PB2/Duck/Landes21347/France/2021_12_18
OQ632841	PB2/Duck/Landes21356/France/2021_12_30
OQ632838	PB2/Duck/Pyrenees_Atl21348/France/2021_12_18
OQ632839	PB2/Duck/Pyrenees_Atl21349/France/2021_12_20
MZ166265	PB2/Duck/Vendee20338/France/20201213
OQ632896	PB2/Dust/Nord21328/France/2021_11_28
OQ632840	PB2/Dust/Pyrenees_Atl21350/France/2021_12_23
