## Supplementary File S6 for "An amplicon-based nanopore sequencing workflow for rapid tracking of avian influenza outbreaks, France, 2020-2022"

### Sheet: 2020-2021_H5N8
HA_A_chicken_England_019018_2021_2021-03-28
HA_A_chicken_England_046491_2020_2020-12-28
HA_A_chicken_England_037052_2020_2020-11-21
HA_A_mute_swan_Northern_Ireland_VMDL20-301_2020_2020-11-12
HA_A_swan_Hungary_9638_2021__H5N8__2021-03-08
HA_A_pheasant_Wales_000252_2021_2021-01-27
HA_A_common_buzzard_Italy_21VIR431-7_2020_2020-11-17
HA_A_chicken_England_030720_2020_2020-11-02
HA_A_Eurasian_wigeon_Italy_20VIR7301-362_2020_2020-11-21
HA_A_ciconia_ciconia_Spain_102-1_21VIR1230-2_2021_2021-01-07
HA_A_chicken_France_20P016448_2020_2020-11-10
HA_Duck_Landes20323_France_2020-12-06
HA_Duck_Landes20335_France_2020-12-10
HA_Duck_Landes20349_France_2020-12-21
HA_Duck_Landes20352_France_2020-12-26
HA_Duck_Landes20347_France_2020-12-15
HA_Duck_Landes20353_France_2020-12-27
HA_Duck_Hautes-Pyrenees21061_France_2021-01-28
HA_Duck_Hautes-Pyrenees21064_France_2021-01-30
HA_Duck_Gers21084_France_2021-02-20
HA_A_whistling_duck_England_035643_2020_2020-11-19
HA_A_greylag_goose_Germany-SH_AI02207_2020_2020-11-03
HA_A_wild_goose_Germany-NI_AI03220_2020_2020-12-10
HA_A_Anser_brachyrhynchus_Belgium_13275_0009_2020_2020-12-03
HA_A_turkey_Germany-NI_AI00589_2021_2021-01-12
HA_A_Eurasian_wigeon_Germany-SH_AI02179_2020_2020-11-01
HA_A_Garrulus_glandarius_Belgium_2928_003_2021_2021-03-01
HA_A_Podiceps_cristatus_Belgium_12659_0015_2020_2020-11-24
HA_A_kestrel_Germany-NI_AI03672_2020_2020-12-21
HA_A_chicken_England_043683_2020_2020-12-17
HA_A_chicken_Scotland_043405_2020_2020-12-16
HA_A_turkey_England_038115_2020_2020-12-02
HA_A_white-tailed_eagle_Germany-SH_AI02170_2020_2020-10-29
HA_A_barnacle_goose_Germany-SH_AI02190_2020_2020-11-02
HA_A_whooper_swan_Sweden_SVA210420SZ0485_FB0001581_W-2021_2021-04-15
HA_A_Anser_brachyrhynchus_Belgium_151_2020_2020-12-26
HA_A_barnacle_goose_Germany-SH_AI02379_2020_2020-11-06
HA_A_turkey_Germany-BB_AI01023_2021_2021-01-30
HA_A_turkey_Germany-BB_AI01419_2021_2021-02-15
HA_A_chicken_Germany-BY_AI02060_2021_2021-03-01
HA_A_chicken_Germany-BY_AI02064_2021_2021-03-01
HA_A_domestic_goose_Germany-SH_AI02102_2021_2021-03-04
HA_A_pomeranian_goose_Germany-MV_AI01100_2021_2021-02-01
HA_A_chicken_Germany-BY_AI01617_2021_2021-02-24
HA_A_mallard_Germany-MV_AI00639_2021_2021-01-20
HA_A_eagle_owl_Germany-ST_AI02542_2021_2021-03-10
HA_A_whooper_swan_Sweden_SVA210331SZ0441_FB0001325_W-2021_2021-03-29
HA_A_chicken_Germany-ST_AI02967_2021_2021-03-16
HA_A_herring_gull_Germany-MV_AI02300_2020_2020-11-02
HA_A_chicken_Germany-MV_AI02141_2021_2021-03-04
HA_A_turkey_Germany-BB_AI01120_2021_2021-02-04
HA_A_turkey_Germany-NW_AI02290_2021_2021-03-02
HA_A_turkey_Germany-BB_AI00868_2021_2021-01-22
HA_A_domestic_duck_Germany-BB_AI02599_2021_2021-03-11
HA_A_chicken_Germany-NW_AI03148_2021_2021-03-20
HA_A_chicken_Germany-NW_AI03705_2021_2021-03-31
HA_A_chicken_Germany-BW_AI03634_2021_2021-03-29
HA_A_chicken_Germany-BY_AI03544_2021_2021-03-24
HA_A_chicken_Germany-TH_AI03512_2021_2021-03-23
HA_A_turkey_Germany-NI_AI02122_2021_2021-03-04
HA_A_turkey_Germany-NI_AI02553_2021_2021-03-10
HA_A_domestic_duck_Germany-NI_AI03099_2021_2021-03-19
HA_A_turkey_Germany-NI_AI01799_2021_2021-02-27
HA_A_turkey_Germany-NI_AI02025_2021_2021-03-03
HA_A_turkey_Germany-NI_AI02615_2021_2021-03-12
HA_A_domestic_goose_Germany-NI_AI03093_2021_2021-03-18
HA_A_domestic_goose_Germany-NI_AI02980_2021_2021-03-16
HA_A_Turkey_Sweden_SVA201118SZ0002_KN305633-IP1_2020_2020-11-17
HA_A_common_buzzard_Sweden_SVA10324SZ0359_FB001163_M-2021_2021-03-17
HA_A_chicken_Germany-NI_AI01815_2021_2021-02-28
HA_A_turkey_Germany-NI_AI03126_2021_2021-03-19
HA_A_chicken_Germany-NI_AI02942_2021_2021-03-15
HA_A_domestic_duck_Germany-NI_AI02660_2021_2021-03-14
HA_A_chicken_Germany-NI_AI02954_2021_2021-03-13
HA_A_domestic_duck_Germany-NI_AI03088_2021_2021-03-18
HA_A_domestic_goose_Germany-NI_AI03142_2021_2021-03-20
HA_A_turkey_Germany-NW_AI03104_2021_2021-03-18
HA_A_chicken_Germany-MV_AI01407_2021_2021-02-12
HA_A_black-headed_gull_Sweden_SVA210216SZ0398_KN000437_2021_2021-02-07
HA_A_barnacle_goose_Sweden_SVA201117SZ0468_KN003355_2020_2020-11-12
HA_A_turkey_Germany-MV_AI03535_2021_2021-03-26
HA_A_chicken_Germany-BE_AI01974_2021_2021-02-26
HA_A_turkey_Germany-BB_AI02117_2021_2021-03-04
HA_A_domestic_duck_Germany-ST_AI03183_2021_2021-03-21
HA_A_turkey_Germany-BB_AI02434_2021_2021-03-10
HA_A_turkey_Germany-NI_AI02013_2021_2021-02-28
HA_A_turkey_Germany-NI_AI01483_2021_2021-02-20
HA_A_Canada_goose_Sweden_SVA210407SZ0510_FB001379_O-2021_2021-04-06
HA_A_barnacle_goose_Germany-SH_AI02199_2020_2020-11-03
HA_A_domestic_goose_Germany-SH_AI02884_2020_2020-11-18
HA_A_Hawaiian_goose_Germany-RP_AI00856_2021_2021-01-18
HA_A_turkey_Germany-MV_AI01015_2021_2021-01-28
HA_A_wild_duck_Germany-NI_AI03479_2020_2020-12-16
HA_A_mute_swan_Germany-HE_AI02373_2021_2021-03-02
HA_A_swan_Germany-HE_AI02335_2021_2021-02-26
HA_A_turkey_Germany-BB_AI01980_2021_2021-02-28
HA_A_Turkey_Sweden_SVA201114SZ0001_20KN303106_2020_2020-11-13
HA_A_greylag_goose_Germany-SH_AI02191_2020_2020-10-31
HA_A_Eurasian_wigeon_Italy_20VIR7139-121_2020_2020-11-14
HA_A_mallard_Italy_20VIR7139-73_2020_2020-11-14
HA_A_greater_rhea_Germany-SN_AI02351_2021_2021-03-02
HA_A_chicken_Germany-BY_AI01355_2021_2021-02-07
HA_A_chicken_Germany-SN_AI03496_2021_2021-03-24
HA_A_turkey_Germany-NI_AI03453_2020_2020-12-21
HA_A_turkey_Germany-NI_AI00016_2021_2020-12-31
HA_A_turkey_Germany-NI_AI03452_2020_2020-12-21
HA_A_turkey_Germany-NI_AI03432_2020_2020-12-20
HA_A_turkey_Germany-NI_AI00402_2021_2021-01-06
HA_A_turkey_Germany-NI_AI00038_2021_2021-01-02
HA_A_turkey_Germany-NI_AI00063_2021_2021-01-04
HA_A_turkey_Germany-NI_AI03654_2020_2020-12-29
HA_A_chicken_Germany-NI_AI00887_2021_2021-01-22
HA_A_turkey_Germany-NI_AI00591_2021_2021-01-14
HA_A_turkey_Germany-NI_AI00647_2021_2021-01-20
HA_A_wild_goose_Germany-NI_AI00854_2021_2021-01-18
HA_A_chicken_Germany-BY_AI02066_2021_2021-03-02
HA_A_turkey_Germany-MV_AI01127_2021_2021-02-06
HA_A_turkey_Germany-MV_AI01477_2021_2021-02-19
HA_A_domestic_duck_Germany-NW_AI02049_2021_2021-03-01
HA_A_chicken_Germany-MV_AI01965_2021_2021-03-01
HA_A_turkey_Germany-MV_AI02458_2021_2021-03-10
HA_A_Larus_argentatus_Belgium_568_2021_2021-01-11
HA_A_chicken_Germany-MV_AI01347_2021_2021-02-08
HA_A_Eurasian_wigeon_Italy_20VIR7301-31_2020_2020-11-21
HA_A_Eurasian_wigeon_Italy_20VIR7301-34_2020_2020-11-21
HA_A_chicken_Germany-NW_AI02054_2021_2021-03-01
HA_A_anser_anser_Spain_102-8_21VIR1230-4_2021_2021-01-07
HA_A_seagull_Italy_21VIR2479_2021_2021-01-28
HA_A_guinea_fowl_Italy_21VIR1293-20_2021_2021-02-23
HA_A_chicken_Italy_21VIR1293-9_2021_2021-02-23
HA_A_common_teal_Italy_20VIR7439-191_2020_2020-11-28
HA_A_greylag_goose_Italy_20VIR7660-6_2020_2020-11-29
HA_A_common_teal_Italy_20VIR7608-73_2020_2020-12-04
HA_A_chicken_Italy_21VIR1151-2_2021_2021-02-17
HA_A_mallard_Italy_20VIR7139-124_feather_2020_2020-11-14
HA_A_chicken_Germany-MV_AI00539_2021_2021-01-12
HA_A_chicken_Germany-MV_AI01587_2021_2021-02-22
HA_A_barnacle_goose_Sweden_SVA210225SZ0307_KN000666_2021_2021-01-13
HA_A_barnacle_goose_Sweden_SVA210126SZ0462_KN000202_2021_2021-01-22
HA_A_Chicken_Sweden_SVA201221SZ0027_KN342632-IP2_2020_2020-12-21
HA_A_whooper_swan_Sweden_SVA210318SZ0304_FB0001089_M-2021_2021-03-10
HA_A_domestic_goose_Germany-SH_AI02100_2021_2021-03-04
HA_A_barnacle_goose_Sweden_SVA201215SZ0368_KN003768_2020_2020-12-09
HA_A_Common_pheasant_Sweden_SVA210224SZ0005_KN000542-IP8_2021_2021-02-24
HA_A_Common_buzzard_Sweden_SVA210212SZ0284_KN000390_2021_2021-02-11
HA_A_Canada_goose_Sweden_SVA210302SZ0455_KN000714_SKsim_2021_2021-02-19
HA_A_northern_goshawk_Sweden_SVA210225SZ0302_KN000664_2021_2021-02-21
HA_A_chicken_Germany-NI_AI02412_2021_2021-03-09
HA_A_wild_goose_Germany-NI_AI00626_2021_2021-01-11
HA_A_common_buzzard_Sweden_SVA210415SZ0338_FB001522_O-2021_2021-03-25
HA_A_chicken_Germany-NI_AI02543_2021_2021-03-10
HA_A_Canada_goose_Sweden_SVA210305SZ0255_KN000797_SK_2021_2021-02-28
HA_A_Taiga_bean_goose_SVA210217SZ0303_KN000463_2021_2021-02-16
HA_A_western_jackdaw_SVA210317SZ0321_KN001057_E-2021_2021-03-16
HA_A_western_marsh_harrier_Sweden_SVA210316SZ0486_KN001011_E_2021_2021-03-16
HA_A_Chicken_Sweden_SVA210308SZ0214_KN057720-IP13_2021_2021-03-08
HA_A_chicken_Germany-SH_AI02312_2021_2021-03-05
HA_A_domestic_goose_Germany-MV_AI02319_2021_2021-03-05
HA_A_barnacle_goose_Sweden_SVA210202SZ0453_KN000276_2021_2021-02-01
HA_A_Chicken_Sweden_SVA210313SZ0003_KN066666-IP16_2021_2021-03-13
HA_A_chicken_Germany-SH_AI02562_2021_2021-03-11
HA_A_chicken_Germany-SN_AI02353_2021_2021-03-05
HA_A_Canada_Goose_Sweden_SVA210330SZ0426_FB001307_E-2021_2021-03-24
HA_A_chicken_Germany-MV_AI02376_2021_2021-03-08
HA_A_domestic_goose_Germany-MV_AI02558_2021_2021-03-10
HA_A_chicken_Germany-MV_AI01794_2021_2021-02-26
HA_A_Towny_owel_Sweden_SVAU210406SZ0042_KN001362_M-2021_2021-04-06
HA_A_Mute_Swan_Sweden_SVA210303SZ0380_KN000800_St_2021_2021-03-02
HA_A_northern_goshawk_Sweden_SVA210224SZ0431_KN000626_2021_2021-02-24
HA_A_Canada_goose_Sweden_SVA210209SZ0420_KN000345_2021_2021-02-07
HA_A_Anas_platyrhynchos_domestica_Belgium_5517_2021_2021-04-20
HA_A_common_buzzard_Sweden_SVA210323SZ0426_FB001120_O-2021_2021-03-14
HA_A_Greylag_goose_Sweden_SVA210324SZ0403_FB001169_N-2021_2021-03-03
HA_A_northern_goshawk_Sweden_SVA210316SZ0489_KN001045_M_2021_2021-03-15
HA_A_Mute_Swan_Sweden_SVA210304SZ0311_KN000739_VG_2021_2021-03-03
HA_A_goose_Sweden_SVA210301SZ0005_KN049802-IP11_2021_2021-02-27
HA_A_Chicken_Sweden_SVA210301SZ0001_KN049780-IP10_2021_2021-02-28
HA_A_Chicken_Sweden_SVA210420SZ0002_KN099429-IP22_2021_2021-04-20
HA_A_Chiken_Sweden_SVA210321SZ0001_KN073551-IP20_2021_2021-03-21
HA_A_Peregrine_falcon_Sweden_SVA201117SZ0467_20KN003345_2020_2020-11-10
HA_A_chicken_England_010821_2021_2021-02-06
HA_A_chicken_Czech_Republic_7100_2021_2021-04-08
HA_A_chicken_Czech_Republic_5903_2021_2021-03-25
HA_A_chicken_Czech_Republic_6542-2_2021_2021-04-03
HA_A_chicken_Czech_Republic_6532-2_2021_2021-04-01
HA_A_duck_Czech_Republic_6653-15_2021_2021-04-06
HA_A_duck_Czech_Republic_7681-10_2021_2021-04-18
HA_A_chicken_Czech_Republic_6151-2_2021_2021-03-29
HA_A_duck_Czech_Republic_6017_2021_2021-03-26
HA_A_duck_Czech_Republic_5360-2_2021_2021-03-18
HA_A_duck_Czech_Republic_5448_2021_2021-03-19
HA_A_duck_Czech_Republic_5792-19_2021_2021-03-24
HA_A_duck_Czech_Republic_6653-6_2021_2021-04-06
HA_A_chicken_Czech_Republic_4526_2021_2021-03-06
HA_A_mute_swan_Czech_Republic_4799_2021_2021-03-06
HA_A_mute_swan_Czech_Republic_2669-2_2021_2021-02-04
HA_A_chicken_Czech_Republic_4756_2021_2021-03-10
HA_A_chicken_Czech_Republic_3099-2_2021_2021-02-12
HA_A_chicken_Czech_Republic_2395_2021_2021-02-02
HA_A_mute_swan_Czech_Republic_3549_2021_2021-02-19
HA_A_chicken_Czech_Republic_2502-2_2021_2021-02-03
HA_A_goose_Czech_Republic_5363-10_2021_2021-03-13
HA_A_chicken_Czech_Republic_6654_2021_2021-04-06
HA_A_australian_brushturkey_Czech_Republic_5904_2021_2021-03-25
HA_A_peacock_Czech_Republic_6529-2_2021_2021-04-02
HA_A_common_coot_Czech_Republic_3160-2_2021_2021-02-14
HA_A_mute_swan_Czech_Republic_3160-1_2021_2021-02-14
HA_A_chicken_Czech_Republic_1566-2_2021_2021-01-22
HA_A_Greylag_goose_England_032698_2020_2020-11-03
HA_A_chicken_Czech_Republic_4980_2021_2021-03-12
HA_A_gadwall_Netherlands_21024401-002_2021_2021-01-25
HA_A_peacock_Netherlands_21022591-002_2021_2021-02-01
HA_A_barnacle_goose_Netherlands_20018737-002_2020_2020-11-24
HA_A_common_buzzard_Netherlands_20018339-002_2020_2020-11-16
HA_A_barnacle_goose_Netherlands_20017604-001_2020_2020-11-08
HA_A_barnacle_goose_Netherlands_20017557-002_2020_2020-11-10
HA_A_greylag_goose_Netherlands_20017256-002_2020_2020-11-03
HA_A_greater_canada_goose_Netherlands_20017479-002_2020_2020-11-06
HA_A_mute_swan_Netherlands_20017153-002_2020_2020-11-03
HA_A_greylag_goose_Netherlands_20016975-004_2020_2020-11-02
HA_A_barnacle_goose_Netherlands_20016974-002_2020_2020-11-02
HA_A_common_kestrel_Netherlands_20020264-002_2020_2020-12-17
HA_A_black-headed_gull_Netherlands_20020162-002_2020_2020-12-17
HA_A_mute_swan_Netherlands_20020133-001_2020_2020-12-15
HA_A_chicken_Netherlands_20019411-006010_2020_2020-12-04
HA_A_eurasian_oystercatcher_Netherlands_20017557-003_2020_2020-11-10
HA_A_greylag_goose_Netherlands_20018070-002_2020_2020-11-15
HA_A_mute_swan_Netherlands_20017547-002_2020_2020-11-10
HA_A_wild_goose_Netherlands_20016959-001_2020_2020-11-02
HA_A_muscovy_duck_Netherlands_20019914-001_2020_2020-12-11
HA_A_chicken_Netherlands_20018523-001005_2020_2020-11-21
HA_A_barnacle_goose_Netherlands_21024897-001_2021_2021-03-09
HA_A_barnacle_goose_Netherlands_21023498-002_2021_2021-02-14
HA_A_Mute_Swan_Netherlands_5_2020_2020-11-06
HA_A_Mute_Swan_Netherlands_3_2020_2020-11-06
HA_A_barnacle_goose_Netherlands_21023501-002_2021_2021-02-05
HA_A_wild_goose_Netherlands_20017761-002_2020_2020-11-04
HA_A_barnacle_goose_Netherlands_20016935-003_2020_2020-11-01
HA_A_eurasian_wigeon_Netherlands_20016758-001_2020_2020-10-29
HA_A_greylag_goose_Netherlands_20016877-001_2020_2020-10-30
HA_A_black_swan_Netherlands_20018185-001_2020_2020-11-16
HA_A_common_snipe_Netherlands_20018931-003_2020_2020-11-26
HA_A_mute_swan_Netherlands_20015931-001_2020_2020-10-17
HA_A_greater_canada_goose_Netherlands_20017403-003_2020_2020-11-07
HA_A_barnacle_goose_Netherlands_20017052-001_2020_2020-11-03
HA_A_chicken_Netherlands_20017639-001_2020_2020-11-10
HA_A_swan_Netherlands_20018830-004_2020_2020-11-25
HA_A_muscovy_duck_Netherlands_20018067-001_2020_2020-11-12
HA_A_barnacle_goose_Netherlands_20017159-006_2020_2020-11-04
HA_A_mute_swan_Netherlands_20016618-001_2020_2020-10-28
HA_A_peregrine_falcon_Netherlands_20020038-001_2020_2020-12-13
HA_A_mute_swan_Netherlands_20019255-002_2020_2020-12-02
HA_A_chicken_Netherlands_20017694-004_2020_2020-11-11
HA_A_muscovy_duck_Netherlands_20017611-002_2020_2020-11-10
HA_A_wild_duck_Netherlands_20017794-001_2020_2020-11-12
HA_A_chicken_Netherlands_21023815-001005_2021_2021-02-19
HA_A_mute_swan_Netherlands_20017061-001_2020_2020-11-02
HA_A_chicken_Netherlands_20019226-001_2020_2020-12-02
HA_A_chicken_Denmark_14819-6_2020_2020-11-15
HA_A_common_buzzard_Denmark_14600-1_2020_2020-11-06
HA_A_black-headed_gull_Denmark_14139-4_2020_2020-11-04
HA_A_barnacle_goose_Denmark_14599-1_2020_2020-11-07
HA_A_common_buzzard_Netherlands_21023939-001_2021_2021-02-21
HA_A_barnacle_goose_Netherlands_20016511-002_2020_2020-10-27
HA_A_peacock_Netherlands_21026542-001_2021_2021-04-07
HA_A_pink-footed_goose_Netherlands_20018068-001_2020_2020-11-14
HA_A_mute_swan_Netherlands_20018754-006_2020_2020-11-24
HA_A_Chicken_Sweden_SVA210223SZ0647_FB046588-IP7_2021_2021-02-23
HA_A_barnacle_goose_Netherlands_21024358-001_2021_2021-02-21
HA_A_northern_lapwing_Netherlands_20017480-001_2020_2020-11-06
HA_A_greylag_goose_Netherlands_20016494-001_2020_2020-10-27
HA_A_graylag_goose_Denmark_14535-1_2020_2020-11-09
HA_A_peregrine_falcon_Denmark_14596-1_2020_2020-11-06
HA_A_wild_goose_Netherlands_21024076-001_2021_2021-01-30
HA_A_barnacle_goose_Sweden_SVA210210SZ0372_FB000374_M-2021_2021-02-01
HA_A_barnacle_goose_Sweden_SVA210423SZ0252_FB001647_M2021_2021-01-06
HA_A_Chicken_Sweden_SVA210217SZ0001_KN001190-IP6_2021_2021-02-16
HA_A_barnacle_goose_Denmark_14600-2_2020_2020-11-07
HA_A_Anser_albifrons_Belgium_11956_005_2020_2020-11-07
HA_A_falcon_England_AVP-21-019051A_2021_2021-03-30
HA_Duck_Vendee20338_France_2020-12-13
HA_Duck_Deux-Sevres20339_France_2020-12-13

### Sheet: 2021-2022_H5N1
HA_A_chicken_Italy_21VIR9951-25_2021_2021-11-22
HA_A_turkey_Italy_21VIR9816-1_2021_2021-11-19
HA_A_chicken_Italy_21VIR9133-21_2021_2021-11-04
HA_A_chicken_Italy_22VIR1953-4_2022_2022-02-22
HA_A_chicken_Czech_Republic_913_2022_2022-01-12
HA_A_duck_Czech_Republic_913_2022_2022-01-12
HA_A_duck_Italy_22VIR1295-1_2022_2022-02-08
HA_A_duck_Italy_21VIR10447_2021_2021-12-01
HA_A_chicken_Italy_21VIR11238_2021_2021-12-14
HA_A_chicken_England_062137_2021_2021-11-25
HA_A_chicken_England_002376_2022_2022-01-08
HA_A_domestic_duck_England_076401_2021_2021-12-30
HA_A_turkey_England_076717_2021_2021-12-30
HA_A_turkey_England_000733_2022_2022-01-04
HA_A_chicken_England_000095_2022_2022-01-02
HA_A_domestic_duck_England_000357_2022_2022-01-02
HA_A_chicken_England_070277_2021_2021-12-13
HA_A_duck_Netherlands_21037958-001005_2021_2021-11-03
HA_A_chicken_France_21P013076_2021_2021-11-25
HA_A_Gallus_gallus_Belgium_15977_2021_2021-12-06
HA_Dust_Nord21328_France_2021-11-28
HA_A_turkey_Lisbon_1_2021_2021-12-05
HA_A_chicken_Spain_806-7_22VIR6312-41_2022_2022-02-26
HA_A_chicken_Spain_340-37_22VIR6312-37_2022_2022-01-31
HA_A_chicken_Spain_1096-8_22VIR6312-35_2022_2022-03-16
HA_A_chicken_Italy_21VIR10386_2021_2021-11-30
HA_A_turkey_Italy_21VIR9210-1_2021_2021-11-05
HA_A_Common_eider_England_023549_2022_2022-03-03
HA_A_chicken_Scotland_029509_2022_2022-03-18
HA_A_chicken_Scotland_024309_2022_2022-03-09
HA_A_domestic_duck_Scotland_024305_2022_2022-03-09
HA_A_chicken_Netherlands_22001401-001005_2022_2022-01-22
HA_A_chicken_Spain_452-17_22VIR2142-22_2022_2022-02-07
HA_Duck_Vendee22084_France_2022-02-11
HA_A_chicken_England_034820_2022_2022-03-28
HA_A_domestic_duck_England_032919_2022_2022-03-26
HA_A_domestic_duck_England_019894_2022_2022-02-28
HA_A_domestic_duck_England_012247_2022_2022-02-03
HA_A_domestic_duck_England_025639_2022_2022-03-11
HA_A_mallard_Netherlands_21038796-002_2021_2021-11-13
HA_Duck_Gers21343_France_2021-12-16
HA_Dust_Pyrenees-Atlantiques22010_France_2022-01-03
HA_Duck_Pyrenees-Atlantiques22029_France_2022-01-14
HA_Duck_Pyrenees-Atlantiques22030_France_2022-01-14
HA_A_chicken_England_014330_2022_2022-02-12
HA_A_chicken_Italy_IZSLT22VIR2562-1_2022_2022-03-15
HA_A_chicken_Italy_22VIR234-1_2022_2022-01-08
HA_A_mallard_duck_England_388009_2022_2022-01-27
HA_A_turkey_England_055251_2021_2021-11-06
HA_A_turkey_England_068583_2021_2021-12-09
HA_A_chicken_Netherlands_21038165-006010_2021_2021-11-07
HA_A_gadwall_Netherlands_22000307-001_2022_2022-01-04
HA_A_chicken_Netherlands_21039901-001-005_2021_2021-12-01
HA_Duck_Landes21347_France_2021-12-18
HA_Duck_Pyrenees-Atlantiques21349_France_2021-12-20
HA_Duck_Pyrenees-Atlantiques21348_France_2021-12-18
HA_Dust_Pyrenees-Atlantiques21350_France_2021-12-23
HA_Dust_Landes21352_France_2021-12-26
HA_Duck_Landes21351_France_2021-12-26
HA_Duck_Gers22036_France_2022-01-19
HA_Duck_Landes21356_France_2021-12-30
HA_Duck_Gers22005_France_2022-01-04
HA_Duck_Gers22027_France_2022-01-11
HA_Duck_Landes22008_France_2022-01-09
HA_A_chicken_England_009811_2022_2022-01-27
HA_A_chicken_England_072926_2021_2021-12-17
HA_A_Turkey_Sweden_SVA211212SZ0001_FB301013-IP-2_M-2021_2021-12-12
HA_A_Gallus_gallus_Belgium_17100_0001_2021_2021-12-27
HA_A_chicken_Czech_Republic_23404_2021_2021-11-25
HA_A_chicken_Czech_Republic_23404-4T_2021_2021-11-25
HA_Duck_Landes22077_France_2022-02-04
HA_Duck_Hautes-Pyrenees22083_France_2022-02-11
HA_A_chicken_England_008775_2022_2022-01-26
HA_A_chicken_England_007584_2022_2022-01-23
HA_A_turkey_England_007586_2022_2022-01-23
HA_A_domestic_duck_England_069098_2021_2021-12-10
HA_A_chicken_Northern_Ireland_17903_2021_2021-12-10
HA_A_chicken_Denmark_24357-11_2021-11-02_2021-11-02
HA_A_duck_Czech_Republic_3306-1_2022_2022-02-09
HA_A_chicken_Czech_Republic_63_2022_2022-01-03
HA_A_turkey_England_009687_2022_2022-01-27
HA_A_turkey_Italy_IZSLT_22VIR366-3_2022_2022-01-04
HA_A_domestic_duck_England_070195_2021_2021-12-12
HA_A_Chicken_Sweden_SVA211130SZ0427_FB290424-IP-1_M-2021_2021-11-30
HA_A_chicken_Scotland_068270_2021_2021-12-09
HA_A_chicken_Germany-BB_AI06242_2021_2021-11-02
HA_A_domestic_duck_Germany-BB_AI06239_2021_2021-11-02
HA_A_Muscovy_duck_England_074477_2021_2021-12-21
HA_A_turkey_Netherlands_21040980-001005_2021_2021-12-20
HA_A_Gallus_gallus_Belgium_4190_0002_2022_2022-03-28
HA_A_chicken_Czech_Republic_2968_2022_2022-02-04
